# Self-Organizing Neural Networks in Novel Moving Bodies: Anatomical, Behavioral, and Transcriptional Characterization of a Living Construct with a Nervous System

**DOI:** 10.1101/2025.04.14.648732

**Authors:** Haleh Fotowat, Laurie O’Neill, Léo Pio-Lopez, Megan Sperry, Patrick Erickson, Tiffany Lin, Michael Levin

## Abstract

A great deal is known about the formation and architecture of biological neural networks in animal models, which have arrived at their current structure-function relationship through evolution by natural selection. Little is known about the development of such structure-function relationships in a scenario where neurons are allowed to grow within evolutionarily-novel, motile bodies. Previous work showed that when a piece of ectodermal tissue is excised from *Xenopus* embryos and allowed to develop *ex vivo*, it will develop into a three-dimensional (3D) mucociliary organoid, and exhibits behaviors different from those observed in tadpoles of the same age. These ‘biological robots’ or ‘biobots’ are autonomous, self-powered, and able to move through aqueous environments. Here we report a novel type of biobot that is composed of ciliated epidermis and additionally incorporates neural tissue (neurobots). We show that neural precursor cells implanted within the *Xenopus* skin constructs develop into mature neurons and extend processes towards the outer surface of the bot as well as among each other. These self-organized neurobots show distinct external morphology, generate more complex patterns of spontaneous movements, and are differentially affected by neuroactive drugs compared to their non-neuronal counterparts. Calcium imaging experiments show that neurons within neurobots are indeed active. Transcriptomics analysis of the neurobots reveals increased variability of transcript profiles, expression of a plethora of genes relating to nervous system development and function, a shift toward more ancient genes, and up-regulation of neuronal genes implicated in visual perception.
