## Supplemental Spreadsheet for "Self-Organizing Neural Networks in Novel Moving Bodies: Anatomical, Behavioral, and Transcriptional Characterization of a Living Construct with a Nervous System"

### Sheet: NBvsBB
1	2	3	4	5	6	7	8	9	10	11	12	13	14	15	16	17	18	19	20	21	22	23	24	25
ABCA4	ADAMTS14	ACSL6	ABHD8	ABCD2	AMER3	AKAP12	ADARB2	BTBD8	ARHGAP11A	ATP2B3	ASCL1	ABCG1	ADCYAP1	ADAMTS18	ABO	ACKR3	ATP6AP1L	ABAT	ANKRD13B	BCAN	APCS	ADORA1	ACTC1	ADAM11
ADCY8	AGR2	ADGRL4	ALDH1A3	AMPH	CNMD	AMPD1	AJAP1	CACNA1C	BASP1	BEGAIN	ATOH7	ANGPTL3	ADCYAP1R1	ADAMTS3	ACOD1	ANGPT1	ATP6V1G2	AGXT2	B4GALNT4	CCDC85B	BMP3	ADRA2B	ALKAL1	ASTN1
AIPL1	B3GAT1	AMIGO2	BIN2	APLP1	COX4I2	ANKRD34A	ANXA6	CACNA1E	CAPSL	CBLN2	BARHL1	APOLD1	AGRP	ADAMTS4	ADGRA1	ANGPT2	CNTFR	ALDH1B1	CAP2	CGREF1	BMP5	CHRM2	ASB5	ATP2B2
ARR3	BVES	APCDD1	BTC	BACE1	DIRAS1	BAALC	ARSI	CACNA1G	CD248	CCDC136	BARHL2	AQP1	APLN	ARC	ADGRB2	BDNF	DACH1	APBA2	CFL2	CHST11	BMPR1B	CHRM4	ATOH8	BRINP2
CA8	CALR	ARX	CASS4	CHST1	DIRAS2	CAVIN2	ARSJ	CACNA1H	CDH11	CDK5R2	BCL11B	AQP3	APLNR	CACNG3	AMER2	CAV1	EFNA2	ASMT	CHST8	CHST3	CBLN4	CHRM5	ATP1A2	BRINP3
CABP4	CAMK1G	CADM3	CCDC106	CPLX2	FAM131B	CBFA2T3	ASAH2	CACNA2D1	CDH12	CNTN4	BHLHE22	ARNT2	AVP	CACNG4	ASB2	CCND1	EPHA10	CARNS1	CLIP3	CNTN1	CD200R1	CHRNA2	ATP1A3	CREG2
CDHR1	CAMK2N2	CLVS1	CCNA1	CPLX3	FBXL16	CDC42BPA	CCDC141	CACNA2D3	CDH13	CPLX1	CUX2	CETP	AVPR1A	CACNG5	B3GALT1	CD44	EPHA7	CHD5	COL17A1	DPF1	CFB	CHRNA3	ATP1B2	DLK2
CERKL	CD93	CPNE4	CDC20B	CRMP1	GDAP1L1	CDC42EP1	CERS1	CACNB1	CDH15	DMBX1	DCX	CHN1	BRS3	CACNG7	B3GNT6	CDH2	FAM135B	CLSTN2	COL4A2	FLRT1	CFD	CHRNA4	CSRP3	DMRT3
CLUL1	CEACAM6	CPNE7	CDK15	DPYSL2	GJA4	CKMT1A	DENND6B	CLMP	CDH18	GOLGA7B	EMX1	CLIC4	CCKBR	CACNG8	CELF3	CDH5	FAT4	CLSTN3	COLEC12	FSTL5	CHODL	CHRNA5	FGFBP3	DMRTA2
CNGA3	CLDN3	DGAT2	CNTNAP5	DPYSL3	GJC2	DBNDD1	FEZ1	DAB1	CDH20	GPR101	EN1	CRACD	CHGA	CAMK2B	CELF4	CLDN5	FBXL7	CNRIP1	DBN1	GDAP1	CSRNP3	CHRNA7	FILIP1	DOK5
CNGB3	CYYR1	DGKB	CORIN	DPYSL4	HIGD1B	EPDR1	FEZF1	ELFN2	CDH22	GPR12	EN2	DCT	CHGB	CNIH2	EEF1A2	CXCL12	HCRTR2	CORO2B	EVL	HEBP2	ENDOU	CHRNB2	FRMD7	EDIL3
CRX	DOC2A	EBF2	CRABP1	DRGX	MATN1	FGD5	FNDC4	FGF12	CDH6	GPR139	EOMES	ECE2	CNR1	DMRTA1	FUT9	CXCR4	IFNL2	CTBP2	FBLN1	IGDCC4	FADS2	CHRNB3	FXYD1	GDI1
FSCN2	EGFL7	EBF3	CRABP2	ELAVL3	MATN4	GARNL3	GNRH2	HCN4	CDH8	GPR162	FABP7	EDN3	CRHR2	EFEMP2	GALNT13	CYGB	KIRREL2	DISP2	FLNC	IGFBP4	FAM20C	CHRNB4	FXYD2	GPR182
GNAT1	ERP29	ECEL1	CYP26B1	ELAVL4	MGAT4C	GGT7	GNRHR	JPH3	CDH9	GPR22	FEZF2	EDNRB	DBH	ELFN1	GALNT9	DKK1	KLHL4	EDAR	FSCN1	KHDRBS2	FOXC1	CLIP2	FXYD6	HAPLN1
GNAT2	ESAM	FABP4	CYP26C1	FOXI2	MGAT5B	HELT	GPR173	KANSL1L	CHMP7	GPR26	FOXA2	GFRA3	DRD5	GABRA3	GCNT1	DLK1	MAP3K12	GADL1	IBSP	LRRC4C	GASK1A	CRB1	GSC	HS3ST3A1
GNG3	GAREM2	FAM151A	CYP27B1	GAP43	P4HTM	HS3ST6	HTRA1	KCNA1	DLL3	GPR27	FOXB1	HES3	GIPR	GABRA5	GLRA2	EGF	MAPK8IP3	GPR135	INSYN1	LRRN3	GDF10	CRB2	LAPTM4B	JPH4
GNGT1	HLF	HCN1	DOK7	GPM6A	PPP1R3A	HSPA12A	IGDCC3	KCNA2	DTX1	GPR50	FOXD1	HRH3	GPR37L1	GABRB3	GPM6B	F2	NKAIN3	LRFN2	INSYN2A	NELL2	GRXCR2	DRD1	LTK	LINGO2
GNGT2	IL1RAPL1	IGSF21	FLI1	HSPB2	PPP1R3E	HSPA12B	KCTD8	KCNB1	HIC1	GPR6	FOXE3	HTR4	GRPR	GLRA3	GPR153	FGF10	NOTO	LRFN5	ITGA4	NOL4	INHBB	DRD2	MYH10	NDST4
GPR179	JAM2	ISLR2	GAS7	HSPB8	PPP1R9B	LIX1L	LNX2	KCNB2	KIAA1549	GPR63	FOXG1	LHX8	LEP	GLRB	GPRC5B	FGF13	NXPH2	MAN1C1	ITGA7	NR2F2	MEOX2	DRD4	MYH6	NEGR1
GRK7	JAM3	KCNG2	GPRC5A	INA	PTGER3	MECOM	MYO16	KCNC1	LRRC4	HOMER3	FOXL2	LMO1	MC3R	GRIA1	ISOC1	FGF19	OCM	MANEAL	ITGA8	NRN1	NCAM2	DRP2	MYL1	NKX2-6
GUCA1A	LRRC3C	MYCT1	GRID2IP	KIF1A	RASIP1	NKX3-1	NSMF	KCND3	LRRN1	ILDR2	GSX2	LMO2	MC5R	GRIA2	LRRC3	FGF2	PARP6	MTNR1A	ITGB8	NRP2	NECAB1	FAM163B	MYOT	NSG2
GUCY1B1	MAB21L2	NOTUM	LDLRAD2	KIF5C	RASL10B	NSG1	NYAP1	KCNE3	MAML2	LIN7A	ISL2	LZTS1	MRAP2	GRIA3	MAP1A	FGF20	PGAM2	NAT16	ITGBL1	NTM	NKX3-2	GABBR2	NDRG1	NXPH1
GUCY2D	METTL21C	PALM	LRP2	MAP1B	RGS16	OLFML3	PDZD4	KCNF1	NKX2-4	LIN7B	LHX1	MASP1	NMU	GRIA4	MATN2	FGF3	PHGDH	NAT8L	LAMA4	NTN1	PAX1	GABRA1	NKAIN4	OC90
IMPG2	MPPED1	PAX5	LRP3	MAP2	RGS20	P2RY12	PRSS1	KCNH4	RAX	MEGF10	LHX2	NPAS3	NPB	GRID1	MUC5B	FGF8	PLSCR3	NME3	LMCD1	NTN3	PCDH17	GABRA2	OLFM1	OTOP1
LRIT1	NDRG4	ROR2	MAMSTR	MAPT	RGS4	PHACTR3	PTGES	KCNIP2	STMN4	MEGF11	LHX3	OLIG3	NPBWR2	GRIK1	NOVA1	FGFR4	PRKCD	OTOGL	NID2	ONECUT2	PCDHAC2	GABRA6	PCOLCE2	PMP2
NR2E3	ORAI2	RSPO2	MCIDAS	MYO1A	RGS5	PHC2	RPRM	KCNJ12	TAFA5	MPP2	LHX5	PHOX2A	NPFFR2	GRIK2	NOVA2	FGFRL1	RRAD	PCLO	NRIP3	PDS5A	PCDHGC4	GABRR3	PLN	RAB39B
NRL	PALD1	SLC25A22	NPPB	NEFH	S1PR3	PKNOX2	SEZ6L	KCNK9	TBCC	NELL1	LHX9	PHOX2B	NPY	GRIK3	NXPH3	FLT1	RTBDN	PDE11A	PLPPR1	PID1	PPP1R17	HHIP	PTPRO	RTN4R
NXNL1	RIMBP2	SLC39A12	NPPC	NEFL	TMEM117	PRDM14	SKOR1	KCNMB1	TCERG1L	NLGN2	LMO3	PLTP	NPY2R	GRIK5	POU6F2	FOSL1	RTN4RL1	PRDM8	PLPPR3	PLXND1	PRDM13	HTR1A	RASL12	SDC3
OPN1LW	RIMS3	SORCS3	NPR3	NEFM	TMEM130	PREX2	SLITRK4	KCNMB2	TPX2	NLGN3	LMX1A	PMEL	NPY5R	GRM3	SLC45A1	FOXC2	SARM1	PTPRN	RAB33A	RAB6B	PRSS23	HTR1B	SLC38A8	SGCB
OPN1SW	RXFP3	SRRM3	NPTXR	NXPH4	TMEM145	PROS1	TACR3	KCNMB3	TUB	NRXN3	MAB21L1	RAB38	NTS	GRM7	ST6GAL2	FST	SLC35D3	PTPRN2	RNF182	REEP1	SH2D3C	HTR1E	SLC7A10	SLC35F4
OPN4	RXFP4	TMEM35A	PMP22	PACSIN1	TMEM178A	PRUNE2	TMEM74	KCNQ2	TUBA1A	PEAR1	MSI1	RAG1	OPRD1	GRM8	ST6GALNAC6	GDF15	SLC6A17	PTPRT	RUFY2	ROBO2	SPHKAP	HTR2A	SLC7A5	SLC6A8
OPN5	SCGN	TMTC1	PRSS35	PHF1	TMEM179	RFX4	TRIM67	KCNQ3	TUBA1B	PTCHD1	NES	SALL3	PCDH8	HPCAL4	ST8SIA1	GFRA2	STK32A	RAB3C	SGCD	SDK2	TCF15	MTMR7	SLITRK2	STAB2
PDE6C	SEZ6L2	WIF1	RARRES1	PLEKHB1	TMEM47	RUNX1T1	TSHZ3	KCNT2	TUBB2B	RAB3B	NEUROD1	SHOX2	PCSK2	LRRTM1	ST8SIA3	GFRA4	SULT4A1	RAPGEF4	SLC10A4	SEMA3C	XKR4	PARP8	SYNPO2L	SYT5
PDE6G	SHISAL1	WNT1	RBP1	PRDM12	TMEM59L	SLC6A7	UNCX	KCNV1	UBAP1L	SCRT1	NEUROD2	SIM2	PDYN	MMP17	ST8SIA4	GJA1	SYT9	SCARF1	SLC44A5	SEMA6B	YBX3	PIP4P2	TBX20	TAGAP
PDE6H	SHISAL2A	WNT11	RDH8	PRPH	TPTE	TREM2	ZNF365	LGI1	YWHAG	SERPINB1	NEUROD4	SLC4A10	PENK	NETO1	STK32B	GREM1	TSPAN12	SEPTIN3	SLC5A7	SERTM1	ZIC5	PLPPR4	TBX5	TC2N
RAX2	SLC26A9	WNT3	RXRG	RAB3A	UBE2QL1	TRPM3	ZNF385B	MLLT11		SHANK2	NEUROD6	SPOCK2	PNMT	NETO2	TMEM88	HAS2		SEPTIN6	THBS3	SLIT1		PPP1R1B	TMEFF1	TMEM196
RBP3	SLC29A1	WNT8B	SALL2	RALY	WSCD1	ZBTB16		MTCL1		SHC2	NEUROG1	ST6GALNAC5	POMC	NPTX2	VGLL2	IGF2		SGIP1	TRPV2	SLITRK1		RIC3	TMEM30A	TSPAN18
RD3	SOX18	ZNF521	SLC2A9	RALYL		ZFPM2		NALCN		SLC8A2	NEUROG2	TAL2	PYY	OLFM2		IL11		SOSTDC1	VSTM2B	SLITRK3		RUNDC3B	TMOD2	TSPAN8
RDH5	TUSC3		SLC7A14	SNAP25				NDNF		STXBP1	NHLH1	TLX3	QRFP	OLFM3		KRT19		SPRY3	WASF3	SLITRK5		SLC17A7	TNNT1	ZC3H12C
RGR	UNC13C		STRA6	SNAP91				NFASC		SUSD4	NKX2-1	TYRP1	QRFPR	PYCR1		KRT5		SV2C		STC1		SLC18A3	TTYH1
RGS11	VOPP1		TMEM132C	SNCA				NOS1		SYT12	NKX2-2	ZIC4	RAMP1	SHISA6		MCAM		SVOP		STC2		SLC6A2
RGS6			VAX2	SNCAIP				NRCAM		THSD7A	NKX6-1		SCG2	SHISA7		MMP1		SYT6		TRIM9		SLC6A3
RHO				SNCB				NRSN1		TMEM132E	NR2E1		SCG3	SLC1A1		MYCN		TMEM200A		UNC5A		SYNPR
RLBP1				SNCG				PODXL2		TMEM221	NR2F1		SIM1	SLC1A2		NCAM1				UNC5D		WDR17
ROM1				SOBP				PPP1R1A			OLIG2		SSTR2	SLC1A3		NOG
RPE65				SP9				PPP2R2B			ONECUT1		SSTR4	SLC32A1		NRP1
RPGRIP1				STMN2				PPP2R2C			OTP		TAC1	SLC6A13		NT5E
RS1				STMN3				REM2			PAX3		TH	SLC6A15		NTRK1
SAG				STX1B				SCN1B			PAX6		TRH	VWC2L		NTRK2
SAMD7				SUPT16H				SCN2A			PAX7		UNC80			PDGFA
TULP1				SYN1				SCN2B			PITX2		UTS2R			PDGFD
VSX1				SYN2				SCN4B			PITX3		VIP			PECAM1
				SYN3				TMEM240			POGLUT2					PLAT
				SYP				ZNF536			POU3F2					PTN
				SYT11							POU3F3					PTX3
				SYT4							POU3F4					RET
				TOX2							POU4F1					SERPINE1
				TUBB3							PROX1					SHC4
				UCHL1							RORB					TAGLN
				VSNL1							SHH					TGFB2
											SIX1					THY1
											SIX2					TWIST1
											SIX3					VCAM1
											SIX6					VCAN
											SOX1					VEGFB
											SOX10					VIM
											SOX14					ZEB1
											SOX17					ZEB2
											SOX2
											SOX3
											SOX8
											SSBP4
											TBR1
											TBX2
											ZIC2
											ZIC3

### Sheet: NBvsSH
1	2	3	4	5
ADORA1	AP3B2	ANK2	ADM2	ARC
AFF3	APC2	BHLHE23	ANTXR2	BDNF
AMIGO2	BCAN	CACNA1G	ASIC1	CACNG5
ANGPT2	BRSK1	CADPS	ASIC2	CAMK2A
APCS	CACNB4	CELF4	ATP1A3	DLG4
ARAP3	CACNG6	CSMD2	ATP1B2	DPYSL2
ARHGAP39	CAMKV	DGKI	CA10	DPYSL4
ARNT2	CELF5	ELAVL3	CALCB	DRAXIN
ASB2	CHSY3	EN2	CHRM2	ELAVL4
CD34	CNTFR	GJA4	CLRN1	GABRG2
CLDN11	CNTNAP4	GJC1	CTNNA2	GLRA1
CRH	CSPG5	GJD2	EVA1C	GLRA2
CSF1R	CXCL12	HCN4	FXYD7	GRIA1
DIAPH2	DCN	HMX1	GABRQ	GRIA2
ELP4	DVL1	KCNB1	GABRR1	GRIA4
FAM131B	EDNRB	KCNC1	GNG2	GRIK1
FOXA2	EPHA10	KCNC2	GNGT2	GRIK3
HCRT	EPHA3	KCNF1	HTR4	GRM5
JAM3	EPHA5	KCNIP2	ICAM5	KCNQ4
KCNG3	EPHB1	KCNJ9	IGSF21	LHFPL4
KCNG4	EPHB6	KCNN4	IL1RAPL2	LINGO1
KRT19	FGF19	KIF5A	IMPG2	LRFN3
MAB21L1	GDNF	NEFH	KCTD16	LRRC7
MACROD2	GFRA1	NT5C1A	KHDRBS2	MDGA1
MEIS2	IGLON5	PAX2	KIF19	NECAB2
MYT1L	IL11	PDC	KIF21B	NLGN1
NKAIN3	LSAMP	PDE2A	KIF3C	NLGN4X
NPY2R	MLANA	PDE5A	KIFC2	NRXN1
ONECUT3	NCAN	PLCD4	LDB2	NRXN2
PARP14	NEGR1	PODXL	LMO3	NTNG1
PDGFD	NNMT	POU4F1	LRAT	PLVAP
POU2F2	NTRK3	RCVRN	PCDH11X	PPFIA2
POU3F3	OCA2	RORB	PCDH9	RIMS1
SIGLEC10	PHOX2B	RPH3A	PGC	SHANK1
SLC6A11	PRDM16	SCN2A	PRDM12	SHANK3
SNCA	RUNX1T1	SYT14	PTGER3	SLC12A5
SRRM4	SBK1	TBCC	RAMP2	SLC17A6
ST6GALNAC5	SGIP1	TENM4	RDH8	SLC32A1
ST8SIA5	SLC9A2	TMEM151B	RIMS4	SLC6A1
TGFBI	SYT3	TRPC5	SLC35F1	SLIT1
THBD	TENM2	TUBB3	SLC6A6	SLITRK3
TMEM88B	TNFRSF9	VGF	STRA6	SPOCK3
TRH	TRPM1		TLN2	STX1B
	TYR		TMEM132B	SV2B
	VCAN			SYNPR
	WNT8B			SYT1
				SYT2
				SYT9
				TMEM108
				UNC5A
				UNCX
				VAMP1

### Sheet: SHvsBB
1
CAMK1G
CAMK2B
DOC2A
PRKCD
SCGN
UNC13C
